# Multiplexed functional assessments of *MYH7* variants in human cardiomyocytes at scale

**DOI:** 10.1101/2023.07.28.551073

**Authors:** Clayton E. Friedman, Shawn Fayer, Sriram Pendyala, Wei-Ming Chien, Linda Tran, Leslie S. Chao, Ashley McKinstry, Dania Ahmed, Alexander Loiben, Stephen D. Farris, April Stempien-Otero, Erica Jonlin, Charles E. Murry, Lea M. Starita, Douglas M. Fowler, Kai-Chun Yang

**Affiliations:** Institute for Stem Cell and Regenerative Medicine, University of Washington, School of Medicine, Seattle, WA 98109, USA; Center for Cardiovascular Biology, University of Washington, Seattle, WA 98109, USA; Department of Medicine/Cardiology, University of Washington, Seattle, WA 98109, USA; Department of Genome Sciences, University of Washington, Seattle, WA 98195, USA; Cardiology/Hospital Specialty Medicine, VA Puget Sound HCS, Seattle, WA 98108, USA; Department of Pathology, University of Washington, Seattle, WA 98109, USA; Department of Bioengineering, University of Washington, Seattle, WA 98195, USA; Brotman Baty Institute for Precision Medicine, Seattle, WA 98195, USA

**Keywords:** *MYH7*, cardiomyocytes, CRaTER, hypertrophic cardiomyopathy, hypertrophy, survival, stem cells, hiPSCs, VAMP-seq, DMS

## Abstract

**Background:** Single, autosomal-dominant missense mutations in *MYH7*, which encodes a sarcomeric protein (MHC-β) in cardiac and skeletal myocytes, are a leading cause of hypertrophic cardiomyopathy and are clinically-actionable. However, ∼75% of *MYH7* variants are of unknown significance (VUS), causing diagnostic challenges for clinicians and emotional distress for patients. Deep mutational scans (DMS) can determine variant effect at scale, but have only been utilized in easily-editable cell lines. While human induced pluripotent stem cells (hiPSCs) can be differentiated to numerous cell types that enable the interrogation of variant effect in a disease-relevant context, DMS have not been executed using diploid hiPSC derivates. However, CRaTER enrichment has recently enabled the pooled generation of a saturated five position *MYH7* variant hiPSC library suitable for DMS for the first time.

**Results:** As a proof-of-concept, we differentiated this *MYH7* variant hiPSC library to cardiomyocytes (hiPSC-CMs) for multiplexed assessment of MHC-β variant abundance by massively parallel sequencing (VAMP-seq) and hiPSC-CM survival. We confirm MHC-β protein loss occurs in a failing human heart with a pathogenic *MYH7* mutation. We find the multiplexed assessment of MHC-β abundance and hiPSC-CM survival both accurately segregate all pathogenic variants from synonymous controls. Overall, functional scores of 68 amino acid substitutions across these independent assays are ∼50% consistent.

**Conclusions:** This study leverages hiPSC differentiation into disease-relevant cardiomyocytes to enable multiplexed assessments of *MYH7* missense variants at scale for the first time. This proof-of-concept demonstrates the ability to DMS previously restricted, clinically-actionable genes to reduce the burden of VUS on patients and clinicians.
