## Supplementary material for "Multiplexed functional assessments of *MYH7* variants in human cardiomyocytes at scale": Table S2

### Sheet: Contents
	Supplemental Table S2 T25 hiPSC-CM DNA variant library NGS data and survival analysis.
Sheet 1	T25 cardio data published in Friedman et al 2023 JMCC
Sheet 2	T25 cardio percents

### Sheet: T25 Cardio Data
	NTseq	AAseq	Type	Position	Sub	Nuc Sub	Count	AA Avg	Frequency
95	GCTATGGCCTCCATGAAGGAGGAGTTCACACGCCTCAAAGAGGCGCTAGAGAAGTCC	AMASMKEEFTRLKEALEKS	Single	848	A	GCT	1022	567.5	1.94596
102	GCGATGGCCTCCATGAAGGAGGAGTTCACACGCCTCAAAGAGGCGCTAGAGAAGTCC	AMASMKEEFTRLKEALEKS	Single	848	A	GCG	113
67	TGTATGGCCTCCATGAAGGAGGAGTTCACACGCCTCAAAGAGGCGCTAGAGAAGTCC	CMASMKEEFTRLKEALEKS	Single	848	C	TGT	175	175	0.600075
12	GATATGGCCTCCATGAAGGAGGAGTTCACACGCCTCAAAGAGGCGCTAGAGAAGTCC	DMASMKEEFTRLKEALEKS	Conflicting	848	D	GAT	315	315	1.08014
9	GAAATGGCCTCCATGAAGGAGGAGTTCACACGCCTCAAAGAGGCGCTAGAGAAGTCC	EMASMKEEFTRLKEALEKS	Synonymous_848	848	E	GAA	7475	7475	25.6318
64	TTTATGGCCTCCATGAAGGAGGAGTTCACACGCCTCAAAGAGGCGCTAGAGAAGTCC	FMASMKEEFTRLKEALEKS	Single	848	F	TTT	1507	1507	5.16751
77	GGTATGGCCTCCATGAAGGAGGAGTTCACACGCCTCAAAGAGGCGCTAGAGAAGTCC	GMASMKEEFTRLKEALEKS	Path	848	G	GGT	98	98	0.336042
99	CATATGGCCTCCATGAAGGAGGAGTTCACACGCCTCAAAGAGGCGCTAGAGAAGTCC	HMASMKEEFTRLKEALEKS	Single	848	H	CAT	67	67	0.229743
60	ATTATGGCCTCCATGAAGGAGGAGTTCACACGCCTCAAAGAGGCGCTAGAGAAGTCC	IMASMKEEFTRLKEALEKS	Single	848	I	ATT	188	188	0.644652
16	CTTATGGCCTCCATGAAGGAGGAGTTCACACGCCTCAAAGAGGCGCTAGAGAAGTCC	LMASMKEEFTRLKEALEKS	Single	848	L	CTT	390	207	0.709804
37	TTGATGGCCTCCATGAAGGAGGAGTTCACACGCCTCAAAGAGGCGCTAGAGAAGTCC	LMASMKEEFTRLKEALEKS	Single	848	L	TTG	174
35	CTGATGGCCTCCATGAAGGAGGAGTTCACACGCCTCAAAGAGGCGCTAGAGAAGTCC	LMASMKEEFTRLKEALEKS	Single	848	L	CTG	57
58	CCTATGGCCTCCATGAAGGAGGAGTTCACACGCCTCAAAGAGGCGCTAGAGAAGTCC	PMASMKEEFTRLKEALEKS	Single	848	P	CCT	94	94	0.322326
30	CAGATGGCCTCCATGAAGGAGGAGTTCACACGCCTCAAAGAGGCGCTAGAGAAGTCC	QMASMKEEFTRLKEALEKS	Single	848	Q	CAG	2051	2051	7.03288
87	CGGATGGCCTCCATGAAGGAGGAGTTCACACGCCTCAAAGAGGCGCTAGAGAAGTCC	RMASMKEEFTRLKEALEKS	Single	848	R	CGG	61	44.3333	0.152019
25	AGGATGGCCTCCATGAAGGAGGAGTTCACACGCCTCAAAGAGGCGCTAGAGAAGTCC	RMASMKEEFTRLKEALEKS	Single	848	R	AGG	55
8	CGTATGGCCTCCATGAAGGAGGAGTTCACACGCCTCAAAGAGGCGCTAGAGAAGTCC	RMASMKEEFTRLKEALEKS	Single	848	R	CGT	17
54	TCTATGGCCTCCATGAAGGAGGAGTTCACACGCCTCAAAGAGGCGCTAGAGAAGTCC	SMASMKEEFTRLKEALEKS	Single	848	S	TCT	405	405	1.38875
94	ACTATGGCCTCCATGAAGGAGGAGTTCACACGCCTCAAAGAGGCGCTAGAGAAGTCC	TMASMKEEFTRLKEALEKS	Single	848	T	ACT	97	97	0.332613
20	GTTATGGCCTCCATGAAGGAGGAGTTCACACGCCTCAAAGAGGCGCTAGAGAAGTCC	VMASMKEEFTRLKEALEKS	Single	848	V	GTT	306	215	0.737236
3	GTGATGGCCTCCATGAAGGAGGAGTTCACACGCCTCAAAGAGGCGCTAGAGAAGTCC	VMASMKEEFTRLKEALEKS	Single	848	V	GTG	124
13	TGGATGGCCTCCATGAAGGAGGAGTTCACACGCCTCAAAGAGGCGCTAGAGAAGTCC	WMASMKEEFTRLKEALEKS	Single	848	W	TGG	86	86	0.294894
17	TATATGGCCTCCATGAAGGAGGAGTTCACACGCCTCAAAGAGGCGCTAGAGAAGTCC	YMASMKEEFTRLKEALEKS	Single	848	Y	TAT	445	445	1.52591
42	GAGATGGCTTCCATGAAGGAGGAGTTCACACGCCTCAAAGAGGCGCTAGAGAAGTCC	EMASMKEEFTRLKEALEKS	Synonymous_850	850	A	GCT	625	467	1.60134
88	GAGATGGCGTCCATGAAGGAGGAGTTCACACGCCTCAAAGAGGCGCTAGAGAAGTCC	EMASMKEEFTRLKEALEKS	Synonymous_850	850	A	GCG	309
51	GAGATGTGTTCCATGAAGGAGGAGTTCACACGCCTCAAAGAGGCGCTAGAGAAGTCC	EMCSMKEEFTRLKEALEKS	Single	850	C	TGT	79	79	0.270891
53	GAGATGGATTCCATGAAGGAGGAGTTCACACGCCTCAAAGAGGCGCTAGAGAAGTCC	EMDSMKEEFTRLKEALEKS	Single	850	D	GAT	204	204	0.699517
55	GAGATGTTTTCCATGAAGGAGGAGTTCACACGCCTCAAAGAGGCGCTAGAGAAGTCC	EMFSMKEEFTRLKEALEKS	Single	850	F	TTT	500	500	1.7145
75	GAGATGGGGTCCATGAAGGAGGAGTTCACACGCCTCAAAGAGGCGCTAGAGAAGTCC	EMGSMKEEFTRLKEALEKS	Single	850	G	GGG	126	123	0.421767
7	GAGATGGGTTCCATGAAGGAGGAGTTCACACGCCTCAAAGAGGCGCTAGAGAAGTCC	EMGSMKEEFTRLKEALEKS	Single	850	G	GGT	120
22	GAGATGCATTCCATGAAGGAGGAGTTCACACGCCTCAAAGAGGCGCTAGAGAAGTCC	EMHSMKEEFTRLKEALEKS	Single	850	H	CAT	44	44	0.150876
73	GAGATGATTTCCATGAAGGAGGAGTTCACACGCCTCAAAGAGGCGCTAGAGAAGTCC	EMISMKEEFTRLKEALEKS	Single	850	I	ATT	170	170	0.58293
32	GAGATGAAGTCCATGAAGGAGGAGTTCACACGCCTCAAAGAGGCGCTAGAGAAGTCC	EMKSMKEEFTRLKEALEKS	Single	850	K	AAG	78	78	0.267462
40	GAGATGCTTTCCATGAAGGAGGAGTTCACACGCCTCAAAGAGGCGCTAGAGAAGTCC	EMLSMKEEFTRLKEALEKS	Single	850	L	CTT	364	364	1.24816
109	GAGATGATGTCCATGAAGGAGGAGTTCACACGCCTCAAAGAGGCGCTAGAGAAGTCC	EMMSMKEEFTRLKEALEKS	Single	850	M	ATG	296	296	1.01498
48	GAGATGAATTCCATGAAGGAGGAGTTCACACGCCTCAAAGAGGCGCTAGAGAAGTCC	EMNSMKEEFTRLKEALEKS	Single	850	N	AAT	319	319	1.09385
74	GAGATGCGTTCCATGAAGGAGGAGTTCACACGCCTCAAAGAGGCGCTAGAGAAGTCC	EMRSMKEEFTRLKEALEKS	Single	850	R	CGT	768	279.333	0.957835
56	GAGATGCGGTCCATGAAGGAGGAGTTCACACGCCTCAAAGAGGCGCTAGAGAAGTCC	EMRSMKEEFTRLKEALEKS	Single	850	R	CGG	42
105	GAGATGAGGTCCATGAAGGAGGAGTTCACACGCCTCAAAGAGGCGCTAGAGAAGTCC	EMRSMKEEFTRLKEALEKS	Single	850	R	AGG	28
23	GAGATGTCGTCCATGAAGGAGGAGTTCACACGCCTCAAAGAGGCGCTAGAGAAGTCC	EMSSMKEEFTRLKEALEKS	Single	850	S	TCG	499	281.5	0.965264
18	GAGATGTCTTCCATGAAGGAGGAGTTCACACGCCTCAAAGAGGCGCTAGAGAAGTCC	EMSSMKEEFTRLKEALEKS	Single	850	S	TCT	64
115	GAGATGACTTCCATGAAGGAGGAGTTCACACGCCTCAAAGAGGCGCTAGAGAAGTCC	EMTSMKEEFTRLKEALEKS	VUS	850	T	ACT	94	94	0.322326
46	GAGATGGTGTCCATGAAGGAGGAGTTCACACGCCTCAAAGAGGCGCTAGAGAAGTCC	EMVSMKEEFTRLKEALEKS	Single	850	V	GTG	480	301.5	1.03384
86	GAGATGGTTTCCATGAAGGAGGAGTTCACACGCCTCAAAGAGGCGCTAGAGAAGTCC	EMVSMKEEFTRLKEALEKS	Single	850	V	GTT	123
62	GAGATGTGGTCCATGAAGGAGGAGTTCACACGCCTCAAAGAGGCGCTAGAGAAGTCC	EMWSMKEEFTRLKEALEKS	Single	850	W	TGG	317	317	1.08699
72	GAGATGTATTCCATGAAGGAGGAGTTCACACGCCTCAAAGAGGCGCTAGAGAAGTCC	EMYSMKEEFTRLKEALEKS	Single	850	Y	TAT	96	96	0.329184
83	GAGATGGCCTCCGCGAAGGAGGAGTTCACACGCCTCAAAGAGGCGCTAGAGAAGTCC	EMASAKEEFTRLKEALEKS	Single	852	A	GCG	193	145.5	0.49892
85	GAGATGGCCTCCGCTAAGGAGGAGTTCACACGCCTCAAAGAGGCGCTAGAGAAGTCC	EMASAKEEFTRLKEALEKS	Single	852	A	GCT	98
79	GAGATGGCCTCCGAGAAGGAGGAGTTCACACGCCTCAAAGAGGCGCTAGAGAAGTCC	EMASEKEEFTRLKEALEKS	Single	852	E	GAG	17	17	0.058293
89	GAGATGGCCTCCTTTAAGGAGGAGTTCACACGCCTCAAAGAGGCGCTAGAGAAGTCC	EMASFKEEFTRLKEALEKS	Single	852	F	TTT	166	166	0.569214
107	GAGATGGCCTCCGGGAAGGAGGAGTTCACACGCCTCAAAGAGGCGCTAGAGAAGTCC	EMASGKEEFTRLKEALEKS	Single	852	G	GGG	235	235	0.805816
63	GAGATGGCCTCCAAGAAGGAGGAGTTCACACGCCTCAAAGAGGCGCTAGAGAAGTCC	EMASKKEEFTRLKEALEKS	Path	852	K	AAG	59	59	0.202311
21	GAGATGGCCTCCCTGAAGGAGGAGTTCACACGCCTCAAAGAGGCGCTAGAGAAGTCC	EMASLKEEFTRLKEALEKS	VUS	852	L	CTG	122	118	0.404622
69	GAGATGGCCTCCCTTAAGGAGGAGTTCACACGCCTCAAAGAGGCGCTAGAGAAGTCC	EMASLKEEFTRLKEALEKS	VUS	852	L	CTT	114
61	GAGATGGCCTCCAATAAGGAGGAGTTCACACGCCTCAAAGAGGCGCTAGAGAAGTCC	EMASNKEEFTRLKEALEKS	Single	852	N	AAT	153	153	0.524637
110	GAGATGGCCTCCCCTAAGGAGGAGTTCACACGCCTCAAAGAGGCGCTAGAGAAGTCC	EMASPKEEFTRLKEALEKS	Single	852	P	CCT	44	44	0.150876
98	GAGATGGCCTCCCGTAAGGAGGAGTTCACACGCCTCAAAGAGGCGCTAGAGAAGTCC	EMASRKEEFTRLKEALEKS	Path	852	R	CGT	53	53	0.181737
44	GAGATGGCCTCCTCGAAGGAGGAGTTCACACGCCTCAAAGAGGCGCTAGAGAAGTCC	EMASSKEEFTRLKEALEKS	Single	852	S	TCG	525	274	0.939547
106	GAGATGGCCTCCTCTAAGGAGGAGTTCACACGCCTCAAAGAGGCGCTAGAGAAGTCC	EMASSKEEFTRLKEALEKS	Single	852	S	TCT	23
68	GAGATGGCCTCCACGAAGGAGGAGTTCACACGCCTCAAAGAGGCGCTAGAGAAGTCC	EMASTKEEFTRLKEALEKS	Path	852	T	ACG	231	146	0.500634
27	GAGATGGCCTCCACTAAGGAGGAGTTCACACGCCTCAAAGAGGCGCTAGAGAAGTCC	EMASTKEEFTRLKEALEKS	Path	852	T	ACT	61
80	GAGATGGCCTCCTATAAGGAGGAGTTCACACGCCTCAAAGAGGCGCTAGAGAAGTCC	EMASYKEEFTRLKEALEKS	Single	852	Y	TAT	151	151	0.517779
5	GAGATGGCCTCCATGAAGGAGGAGTTCACACGCCTCAAAGAGGCGCTAGAGGCTTCC	EMASMKEEFTRLKEALEAS	Single	865	A	GCT	703	703	2.41059
113	GAGATGGCCTCCATGAAGGAGGAGTTCACACGCCTCAAAGAGGCGCTAGAGTGTTCC	EMASMKEEFTRLKEALECS	Single	865	C	TGT	104	104	0.356616
47	GAGATGGCCTCCATGAAGGAGGAGTTCACACGCCTCAAAGAGGCGCTAGAGTTTTCC	EMASMKEEFTRLKEALEFS	Single	865	F	TTT	223	223	0.764668
65	GAGATGGCCTCCATGAAGGAGGAGTTCACACGCCTCAAAGAGGCGCTAGAGGGGTCC	EMASMKEEFTRLKEALEGS	Single	865	G	GGG	138	138	0.473202
33	GAGATGGCCTCCATGAAGGAGGAGTTCACACGCCTCAAAGAGGCGCTAGAGTTGTCC	EMASMKEEFTRLKEALELS	Single	865	L	TTG	76	39.6667	0.136017
93	GAGATGGCCTCCATGAAGGAGGAGTTCACACGCCTCAAAGAGGCGCTAGAGCTGTCC	EMASMKEEFTRLKEALELS	Single	865	L	CTG	26
45	GAGATGGCCTCCATGAAGGAGGAGTTCACACGCCTCAAAGAGGCGCTAGAGCTTTCC	EMASMKEEFTRLKEALELS	Single	865	L	CTT	17
82	GAGATGGCCTCCATGAAGGAGGAGTTCACACGCCTCAAAGAGGCGCTAGAGATGTCC	EMASMKEEFTRLKEALEMS	Conflicting	865	M	ATG	794	794	2.72263
92	GAGATGGCCTCCATGAAGGAGGAGTTCACACGCCTCAAAGAGGCGCTAGAGCGGTCC	EMASMKEEFTRLKEALERS	Path	865	R	CGG	33	33	0.113157
31	GAGATGGCCTCCATGAAGGAGGAGTTCACACGCCTCAAAGAGGCGCTAGAGTCTTCC	EMASMKEEFTRLKEALESS	Single	865	S	TCT	995	445.333	1.52705
41	GAGATGGCCTCCATGAAGGAGGAGTTCACACGCCTCAAAGAGGCGCTAGAGAGTTCC	EMASMKEEFTRLKEALESS	Single	865	S	AGT	204
78	GAGATGGCCTCCATGAAGGAGGAGTTCACACGCCTCAAAGAGGCGCTAGAGTCGTCC	EMASMKEEFTRLKEALESS	Single	865	S	TCG	137
4	GAGATGGCCTCCATGAAGGAGGAGTTCACACGCCTCAAAGAGGCGCTAGAGGTTTCC	EMASMKEEFTRLKEALEVS	Single	865	V	GTT	340	40.5	0.138875
103	GAGATGGCCTCCATGAAGGAGGAGTTCACACGCCTCAAAGAGGCGCTAGAGGTGTCC	EMASMKEEFTRLKEALEVS	Single	865	V	GTG	259
84	GAGATGGCCTCCATGAAGGAGGAGTTCACACGCCTCAAAGAGGCGCTAGAGTGGTCC	EMASMKEEFTRLKEALEWS	Single	865	W	TGG	826	826	2.83236
70	GAGATGGCCTCCATGAAGGAGGAGTTCACACGCCTCAAAGAGGCGCTAGAGTATTCC	EMASMKEEFTRLKEALEYS	Single	865	Y	TAT	52	52	0.178308
36	GAGATGGCCTCCATGAAGGAGGAGTTCACACGCCTCAAAGAGGCGCTAGAGAAGGCT	EMASMKEEFTRLKEALEKA	Single	866	A	GCT	476	344.5	1.18129
59	GAGATGGCCTCCATGAAGGAGGAGTTCACACGCCTCAAAGAGGCGCTAGAGAAGGCG	EMASMKEEFTRLKEALEKA	Single	866	A	GCG	213
26	GAGATGGCCTCCATGAAGGAGGAGTTCACACGCCTCAAAGAGGCGCTAGAGAAGTGT	EMASMKEEFTRLKEALEKC	Single	866	C	TGT	872	872	2.99009
100	GAGATGGCCTCCATGAAGGAGGAGTTCACACGCCTCAAAGAGGCGCTAGAGAAGGAG	EMASMKEEFTRLKEALEKE	Single	866	E	GAG	565	565	1.93739
2	GAGATGGCCTCCATGAAGGAGGAGTTCACACGCCTCAAAGAGGCGCTAGAGAAGTTT	EMASMKEEFTRLKEALEKF	Single	866	F	TTT	959	959	3.28841
10	GAGATGGCCTCCATGAAGGAGGAGTTCACACGCCTCAAAGAGGCGCTAGAGAAGGGT	EMASMKEEFTRLKEALEKG	Single	866	G	GGT	234	193.5	0.663512
29	GAGATGGCCTCCATGAAGGAGGAGTTCACACGCCTCAAAGAGGCGCTAGAGAAGGGG	EMASMKEEFTRLKEALEKG	Single	866	G	GGG	153
50	GAGATGGCCTCCATGAAGGAGGAGTTCACACGCCTCAAAGAGGCGCTAGAGAAGATT	EMASMKEEFTRLKEALEKI	Single	866	I	ATT	187	187	0.641223
14	GAGATGGCCTCCATGAAGGAGGAGTTCACACGCCTCAAAGAGGCGCTAGAGAAGCTT	EMASMKEEFTRLKEALEKL	Single	866	L	CTT	262	182.667	0.626364
90	GAGATGGCCTCCATGAAGGAGGAGTTCACACGCCTCAAAGAGGCGCTAGAGAAGTTG	EMASMKEEFTRLKEALEKL	Single	866	L	TTG	150
97	GAGATGGCCTCCATGAAGGAGGAGTTCACACGCCTCAAAGAGGCGCTAGAGAAGCTG	EMASMKEEFTRLKEALEKL	Single	866	L	CTG	136
24	GAGATGGCCTCCATGAAGGAGGAGTTCACACGCCTCAAAGAGGCGCTAGAGAAGAAT	EMASMKEEFTRLKEALEKN	Single	866	N	AAT	116	116	0.397764
96	GAGATGGCCTCCATGAAGGAGGAGTTCACACGCCTCAAAGAGGCGCTAGAGAAGCCG	EMASMKEEFTRLKEALEKP	VUS	866	P	CCG	54	54	0.185166
71	GAGATGGCCTCCATGAAGGAGGAGTTCACACGCCTCAAAGAGGCGCTAGAGAAGCGT	EMASMKEEFTRLKEALEKR	Single	866	R	CGT	383	277.667	0.95212
6	GAGATGGCCTCCATGAAGGAGGAGTTCACACGCCTCAAAGAGGCGCTAGAGAAGCGG	EMASMKEEFTRLKEALEKR	Single	866	R	CGG	316
39	GAGATGGCCTCCATGAAGGAGGAGTTCACACGCCTCAAAGAGGCGCTAGAGAAGAGG	EMASMKEEFTRLKEALEKR	Single	866	R	AGG	134
11	GAGATGGCCTCCATGAAGGAGGAGTTCACACGCCTCAAAGAGGCGCTAGAGAAGTCG	EMASMKEEFTRLKEALEKS	Synonymous_866	866	S	TCG	1085	845	2.89751
38	GAGATGGCCTCCATGAAGGAGGAGTTCACACGCCTCAAAGAGGCGCTAGAGAAGTCT	EMASMKEEFTRLKEALEKS	Synonymous_866	866	S	TCT	605
52	GAGATGGCCTCCATGAAGGAGGAGTTCACACGCCTCAAAGAGGCGCTAGAGAAGACG	EMASMKEEFTRLKEALEKT	Single	866	T	ACG	340	271.5	0.930974
91	GAGATGGCCTCCATGAAGGAGGAGTTCACACGCCTCAAAGAGGCGCTAGAGAAGACT	EMASMKEEFTRLKEALEKT	Single	866	T	ACT	203
0	GAGATGGCCTCCATGAAGGAGGAGTTCACACGCCTCAAAGAGGCGCTAGAGAAGGTT	EMASMKEEFTRLKEALEKV	Single	866	V	GTT	604	534	1.83109
15	GAGATGGCCTCCATGAAGGAGGAGTTCACACGCCTCAAAGAGGCGCTAGAGAAGGTG	EMASMKEEFTRLKEALEKV	Single	866	V	GTG	464
43	GAGATGGCCTCCATGAAGGAGGAGTTCACACGCCTCAAAGAGGCGCTAGAGAAGTGG	EMASMKEEFTRLKEALEKW	Single	866	W	TGG	701	701	2.40373
28	GAGATGGCCTCCATGAAGGAGGAGTTCACACGCCTCAAAGAGGCGCTAGAGAAGTAT	EMASMKEEFTRLKEALEKY	VUS	866	Y	TAT	50	50	0.17145

### Sheet: T25 Cardio Percents
	E848	A850	M852	K865	S866
A	1.94596	1.60134	0.49892	2.41059	1.18129
C	0.600075	0.270891		0.356616	2.99009
D	1.08014	0.699517
E	25.6318		0.058293		1.93739
F	5.16751	1.7145	0.569214	0.764668	3.28841
G	0.336042	0.421767	0.805816	0.473202	0.663512
H	0.229743	0.150876
I	0.644652	0.58293			0.641223
K		0.267462	0.202311
L	0.709804	1.24816	0.404622	0.136017	0.626364
M		1.01498		2.72263
N		1.09385	0.524637		0.397764
P	0.322326		0.150876		0.185166
Q	7.03288
R	0.152019	0.957835	0.181737	0.113157	0.95212
S	1.38875	0.965264	0.939547	1.52705	2.89751
T	0.332613	0.322326	0.500634		0.930974
V	0.737236	1.03384		0.138875	1.83109
W	0.294894	1.08699		2.83236	2.40373
Y	1.52591	0.329184	0.517779	0.178308	0.17145
