## Supplementary material for "Multiplexed functional assessments of *MYH7* variants in human cardiomyocytes at scale": Table S3

### Sheet: Contents
	Supplemental Table S3 hiPSC DNA variant library NGS data and survival analysis.
Sheet 1	hiPSC data from Friedman at al. 2023 JMCC
Sheet 2	hiPSC percents

### Sheet: hiPSC Data
	NTseq	AAseq	Position	NT_start	NT_end	AA	Count	AA Avg	Percent
125	GCTATGGCCTCCATGAAGGAGGAGTTCACACGCCTCAAAGAGGCGCTAGAGAAGTCC	AMASMKEEFTRLKEALEKS	848	GAG	GCT	A	3193	1849.5	0.743522
36	GCGATGGCCTCCATGAAGGAGGAGTTCACACGCCTCAAAGAGGCGCTAGAGAAGTCC	AMASMKEEFTRLKEALEKS	848	GAG	GCG	A	506
151	TGTATGGCCTCCATGAAGGAGGAGTTCACACGCCTCAAAGAGGCGCTAGAGAAGTCC	CMASMKEEFTRLKEALEKS	848	GAG	TGT	C	1399	1399	0.562415
25	GATATGGCCTCCATGAAGGAGGAGTTCACACGCCTCAAAGAGGCGCTAGAGAAGTCC	DMASMKEEFTRLKEALEKS	848	GAG	GAT	D	4080	4080	1.64021
136	GAAATGGCCTCCATGAAGGAGGAGTTCACACGCCTCAAAGAGGCGCTAGAGAAGTCC	EMASMKEEFTRLKEALEKS	848	GAG	GAA	E	40339	40339	16.2168
60	TTTATGGCCTCCATGAAGGAGGAGTTCACACGCCTCAAAGAGGCGCTAGAGAAGTCC	FMASMKEEFTRLKEALEKS	848	GAG	TTT	F	6265	6265	2.51861
4	GGTATGGCCTCCATGAAGGAGGAGTTCACACGCCTCAAAGAGGCGCTAGAGAAGTCC	GMASMKEEFTRLKEALEKS	848	GAG	GGT	G	2069	1116	0.448646
154	GGGATGGCCTCCATGAAGGAGGAGTTCACACGCCTCAAAGAGGCGCTAGAGAAGTCC	GMASMKEEFTRLKEALEKS	848	GAG	GGG	G	163
99	CATATGGCCTCCATGAAGGAGGAGTTCACACGCCTCAAAGAGGCGCTAGAGAAGTCC	HMASMKEEFTRLKEALEKS	848	GAG	CAT	H	802	802	0.322414
13	ATTATGGCCTCCATGAAGGAGGAGTTCACACGCCTCAAAGAGGCGCTAGAGAAGTCC	IMASMKEEFTRLKEALEKS	848	GAG	ATT	I	4402	4402	1.76966
40	CTTATGGCCTCCATGAAGGAGGAGTTCACACGCCTCAAAGAGGCGCTAGAGAAGTCC	LMASMKEEFTRLKEALEKS	848	GAG	CTT	L	5388	3550	1.42714
126	TTGATGGCCTCCATGAAGGAGGAGTTCACACGCCTCAAAGAGGCGCTAGAGAAGTCC	LMASMKEEFTRLKEALEKS	848	GAG	TTG	L	3383
95	CTGATGGCCTCCATGAAGGAGGAGTTCACACGCCTCAAAGAGGCGCTAGAGAAGTCC	LMASMKEEFTRLKEALEKS	848	GAG	CTG	L	1879
143	CCTATGGCCTCCATGAAGGAGGAGTTCACACGCCTCAAAGAGGCGCTAGAGAAGTCC	PMASMKEEFTRLKEALEKS	848	GAG	CCT	P	1817	1127	0.453068
38	CCGATGGCCTCCATGAAGGAGGAGTTCACACGCCTCAAAGAGGCGCTAGAGAAGTCC	PMASMKEEFTRLKEALEKS	848	GAG	CCG	P	437
68	CAGATGGCCTCCATGAAGGAGGAGTTCACACGCCTCAAAGAGGCGCTAGAGAAGTCC	QMASMKEEFTRLKEALEKS	848	GAG	CAG	Q	5162	5162	2.07519
105	AGGATGGCCTCCATGAAGGAGGAGTTCACACGCCTCAAAGAGGCGCTAGAGAAGTCC	RMASMKEEFTRLKEALEKS	848	GAG	AGG	R	1313	989.667	0.397858
41	CGGATGGCCTCCATGAAGGAGGAGTTCACACGCCTCAAAGAGGCGCTAGAGAAGTCC	RMASMKEEFTRLKEALEKS	848	GAG	CGG	R	1090
141	CGTATGGCCTCCATGAAGGAGGAGTTCACACGCCTCAAAGAGGCGCTAGAGAAGTCC	RMASMKEEFTRLKEALEKS	848	GAG	CGT	R	566
109	TCTATGGCCTCCATGAAGGAGGAGTTCACACGCCTCAAAGAGGCGCTAGAGAAGTCC	SMASMKEEFTRLKEALEKS	848	GAG	TCT	S	2598	1199	0.482013
111	TCGATGGCCTCCATGAAGGAGGAGTTCACACGCCTCAAAGAGGCGCTAGAGAAGTCC	SMASMKEEFTRLKEALEKS	848	GAG	TCG	S	797
81	AGTATGGCCTCCATGAAGGAGGAGTTCACACGCCTCAAAGAGGCGCTAGAGAAGTCC	SMASMKEEFTRLKEALEKS	848	GAG	AGT	S	202
138	ACTATGGCCTCCATGAAGGAGGAGTTCACACGCCTCAAAGAGGCGCTAGAGAAGTCC	TMASMKEEFTRLKEALEKS	848	GAG	ACT	T	1676	1299	0.522214
113	ACGATGGCCTCCATGAAGGAGGAGTTCACACGCCTCAAAGAGGCGCTAGAGAAGTCC	TMASMKEEFTRLKEALEKS	848	GAG	ACG	T	922
23	GTTATGGCCTCCATGAAGGAGGAGTTCACACGCCTCAAAGAGGCGCTAGAGAAGTCC	VMASMKEEFTRLKEALEKS	848	GAG	GTT	V	6712	3922	1.57669
5	GTGATGGCCTCCATGAAGGAGGAGTTCACACGCCTCAAAGAGGCGCTAGAGAAGTCC	VMASMKEEFTRLKEALEKS	848	GAG	GTG	V	1132
30	TGGATGGCCTCCATGAAGGAGGAGTTCACACGCCTCAAAGAGGCGCTAGAGAAGTCC	WMASMKEEFTRLKEALEKS	848	GAG	TGG	W	2138	2138	0.859503
21	TATATGGCCTCCATGAAGGAGGAGTTCACACGCCTCAAAGAGGCGCTAGAGAAGTCC	YMASMKEEFTRLKEALEKS	848	GAG	TAT	Y	8854	8854	3.55942
124	GAGATGGCTTCCATGAAGGAGGAGTTCACACGCCTCAAAGAGGCGCTAGAGAAGTCC	EMASMKEEFTRLKEALEKS	850	GCC	GCT	A	4077	3000.5	1.20624
157	GAGATGGCGTCCATGAAGGAGGAGTTCACACGCCTCAAAGAGGCGCTAGAGAAGTCC	EMASMKEEFTRLKEALEKS	850	GCC	GCG	A	1924
7	GAGATGTGTTCCATGAAGGAGGAGTTCACACGCCTCAAAGAGGCGCTAGAGAAGTCC	EMCSMKEEFTRLKEALEKS	850	GCC	TGT	C	2133	2133	0.857493
28	GAGATGGATTCCATGAAGGAGGAGTTCACACGCCTCAAAGAGGCGCTAGAGAAGTCC	EMDSMKEEFTRLKEALEKS	850	GCC	GAT	D	3784	3784	1.52122
15	GAGATGTTTTCCATGAAGGAGGAGTTCACACGCCTCAAAGAGGCGCTAGAGAAGTCC	EMFSMKEEFTRLKEALEKS	850	GCC	TTT	F	6547	6547	2.63198
137	GAGATGGGTTCCATGAAGGAGGAGTTCACACGCCTCAAAGAGGCGCTAGAGAAGTCC	EMGSMKEEFTRLKEALEKS	850	GCC	GGT	G	1583	1531	0.615481
76	GAGATGGGGTCCATGAAGGAGGAGTTCACACGCCTCAAAGAGGCGCTAGAGAAGTCC	EMGSMKEEFTRLKEALEKS	850	GCC	GGG	G	1479
22	GAGATGCATTCCATGAAGGAGGAGTTCACACGCCTCAAAGAGGCGCTAGAGAAGTCC	EMHSMKEEFTRLKEALEKS	850	GCC	CAT	H	1918	1918	0.77106
152	GAGATGATTTCCATGAAGGAGGAGTTCACACGCCTCAAAGAGGCGCTAGAGAAGTCC	EMISMKEEFTRLKEALEKS	850	GCC	ATT	I	659	659	0.264926
108	GAGATGAAGTCCATGAAGGAGGAGTTCACACGCCTCAAAGAGGCGCTAGAGAAGTCC	EMKSMKEEFTRLKEALEKS	850	GCC	AAG	K	584	584	0.234775
100	GAGATGCTTTCCATGAAGGAGGAGTTCACACGCCTCAAAGAGGCGCTAGAGAAGTCC	EMLSMKEEFTRLKEALEKS	850	GCC	CTT	L	3317	3317	1.33348
10	GAGATGATGTCCATGAAGGAGGAGTTCACACGCCTCAAAGAGGCGCTAGAGAAGTCC	EMMSMKEEFTRLKEALEKS	850	GCC	ATG	M	1330	1330	0.534677
54	GAGATGAATTCCATGAAGGAGGAGTTCACACGCCTCAAAGAGGCGCTAGAGAAGTCC	EMNSMKEEFTRLKEALEKS	850	GCC	AAT	N	3811	3811	1.53207
132	GAGATGCCGTCCATGAAGGAGGAGTTCACACGCCTCAAAGAGGCGCTAGAGAAGTCC	EMPSMKEEFTRLKEALEKS	850	GCC	CCG	P	566	566	0.227539
63	GAGATGCAGTCCATGAAGGAGGAGTTCACACGCCTCAAAGAGGCGCTAGAGAAGTCC	EMQSMKEEFTRLKEALEKS	850	GCC	CAG	Q	557	557	0.223921
147	GAGATGCGTTCCATGAAGGAGGAGTTCACACGCCTCAAAGAGGCGCTAGAGAAGTCC	EMRSMKEEFTRLKEALEKS	850	GCC	CGT	R	5795	2622	1.05408
62	GAGATGCGGTCCATGAAGGAGGAGTTCACACGCCTCAAAGAGGCGCTAGAGAAGTCC	EMRSMKEEFTRLKEALEKS	850	GCC	CGG	R	1587
145	GAGATGAGGTCCATGAAGGAGGAGTTCACACGCCTCAAAGAGGCGCTAGAGAAGTCC	EMRSMKEEFTRLKEALEKS	850	GCC	AGG	R	484
131	GAGATGTCGTCCATGAAGGAGGAGTTCACACGCCTCAAAGAGGCGCTAGAGAAGTCC	EMSSMKEEFTRLKEALEKS	850	GCC	TCG	S	9314	3546.67	1.4258
47	GAGATGTCTTCCATGAAGGAGGAGTTCACACGCCTCAAAGAGGCGCTAGAGAAGTCC	EMSSMKEEFTRLKEALEKS	850	GCC	TCT	S	1156
133	GAGATGAGTTCCATGAAGGAGGAGTTCACACGCCTCAAAGAGGCGCTAGAGAAGTCC	EMSSMKEEFTRLKEALEKS	850	GCC	AGT	S	170
101	GAGATGACTTCCATGAAGGAGGAGTTCACACGCCTCAAAGAGGCGCTAGAGAAGTCC	EMTSMKEEFTRLKEALEKS	850	GCC	ACT	T	652	652	0.262112
48	GAGATGGTGTCCATGAAGGAGGAGTTCACACGCCTCAAAGAGGCGCTAGAGAAGTCC	EMVSMKEEFTRLKEALEKS	850	GCC	GTG	V	5322	4387	1.76363
142	GAGATGGTTTCCATGAAGGAGGAGTTCACACGCCTCAAAGAGGCGCTAGAGAAGTCC	EMVSMKEEFTRLKEALEKS	850	GCC	GTT	V	3452
20	GAGATGTGGTCCATGAAGGAGGAGTTCACACGCCTCAAAGAGGCGCTAGAGAAGTCC	EMWSMKEEFTRLKEALEKS	850	GCC	TGG	W	6406	6406	2.57529
33	GAGATGTATTCCATGAAGGAGGAGTTCACACGCCTCAAAGAGGCGCTAGAGAAGTCC	EMYSMKEEFTRLKEALEKS	850	GCC	TAT	Y	3578	3578	1.4384
82	GAGATGGCCTCCGCGAAGGAGGAGTTCACACGCCTCAAAGAGGCGCTAGAGAAGTCC	EMASAKEEFTRLKEALEKS	852	ATG	GCG	A	1804	1350	0.542717
148	GAGATGGCCTCCGCTAAGGAGGAGTTCACACGCCTCAAAGAGGCGCTAGAGAAGTCC	EMASAKEEFTRLKEALEKS	852	ATG	GCT	A	896
94	GAGATGGCCTCCGAGAAGGAGGAGTTCACACGCCTCAAAGAGGCGCTAGAGAAGTCC	EMASEKEEFTRLKEALEKS	852	ATG	GAG	E	884	884	0.355379
106	GAGATGGCCTCCTTTAAGGAGGAGTTCACACGCCTCAAAGAGGCGCTAGAGAAGTCC	EMASFKEEFTRLKEALEKS	852	ATG	TTT	F	3243	3243	1.30373
43	GAGATGGCCTCCGGGAAGGAGGAGTTCACACGCCTCAAAGAGGCGCTAGAGAAGTCC	EMASGKEEFTRLKEALEKS	852	ATG	GGG	G	719	495.5	0.199197
26	GAGATGGCCTCCGGTAAGGAGGAGTTCACACGCCTCAAAGAGGCGCTAGAGAAGTCC	EMASGKEEFTRLKEALEKS	852	ATG	GGT	G	272
115	GAGATGGCCTCCAAGAAGGAGGAGTTCACACGCCTCAAAGAGGCGCTAGAGAAGTCC	EMASKKEEFTRLKEALEKS	852	ATG	AAG	K	1653	1653	0.664527
53	GAGATGGCCTCCCTGAAGGAGGAGTTCACACGCCTCAAAGAGGCGCTAGAGAAGTCC	EMASLKEEFTRLKEALEKS	852	ATG	CTG	L	2425	1996.5	0.802618
70	GAGATGGCCTCCCTTAAGGAGGAGTTCACACGCCTCAAAGAGGCGCTAGAGAAGTCC	EMASLKEEFTRLKEALEKS	852	ATG	CTT	L	1568
92	GAGATGGCCTCCAATAAGGAGGAGTTCACACGCCTCAAAGAGGCGCTAGAGAAGTCC	EMASNKEEFTRLKEALEKS	852	ATG	AAT	N	2842	2842	1.14252
130	GAGATGGCCTCCCCTAAGGAGGAGTTCACACGCCTCAAAGAGGCGCTAGAGAAGTCC	EMASPKEEFTRLKEALEKS	852	ATG	CCT	P	893	893	0.358997
149	GAGATGGCCTCCCGTAAGGAGGAGTTCACACGCCTCAAAGAGGCGCTAGAGAAGTCC	EMASRKEEFTRLKEALEKS	852	ATG	CGT	R	347	347	0.139498
74	GAGATGGCCTCCTCGAAGGAGGAGTTCACACGCCTCAAAGAGGCGCTAGAGAAGTCC	EMASSKEEFTRLKEALEKS	852	ATG	TCG	S	4156	1549	0.622717
120	GAGATGGCCTCCTCTAAGGAGGAGTTCACACGCCTCAAAGAGGCGCTAGAGAAGTCC	EMASSKEEFTRLKEALEKS	852	ATG	TCT	S	346
57	GAGATGGCCTCCAGTAAGGAGGAGTTCACACGCCTCAAAGAGGCGCTAGAGAAGTCC	EMASSKEEFTRLKEALEKS	852	ATG	AGT	S	145
80	GAGATGGCCTCCACGAAGGAGGAGTTCACACGCCTCAAAGAGGCGCTAGAGAAGTCC	EMASTKEEFTRLKEALEKS	852	ATG	ACG	T	2138	1479	0.594576
77	GAGATGGCCTCCACTAAGGAGGAGTTCACACGCCTCAAAGAGGCGCTAGAGAAGTCC	EMASTKEEFTRLKEALEKS	852	ATG	ACT	T	820
17	GAGATGGCCTCCTATAAGGAGGAGTTCACACGCCTCAAAGAGGCGCTAGAGAAGTCC	EMASYKEEFTRLKEALEKS	852	ATG	TAT	Y	3372	3372	1.35559
104	GAGATGGCCTCCATGAAGGAGGAGTTCACACGCCTCAAAGAGGCGCTAGAGGCTTCC	EMASMKEEFTRLKEALEAS	865	AAG	GCT	A	5167	5167	2.0772
37	GAGATGGCCTCCATGAAGGAGGAGTTCACACGCCTCAAAGAGGCGCTAGAGTGTTCC	EMASMKEEFTRLKEALECS	865	AAG	TGT	C	400	400	0.160805
42	GAGATGGCCTCCATGAAGGAGGAGTTCACACGCCTCAAAGAGGCGCTAGAGGATTCC	EMASMKEEFTRLKEALEDS	865	AAG	GAT	D	334	334	0.134272
114	GAGATGGCCTCCATGAAGGAGGAGTTCACACGCCTCAAAGAGGCGCTAGAGTTTTCC	EMASMKEEFTRLKEALEFS	865	AAG	TTT	F	1995	1995	0.802015
155	GAGATGGCCTCCATGAAGGAGGAGTTCACACGCCTCAAAGAGGCGCTAGAGGGGTCC	EMASMKEEFTRLKEALEGS	865	AAG	GGG	G	921	921	0.370253
39	GAGATGGCCTCCATGAAGGAGGAGTTCACACGCCTCAAAGAGGCGCTAGAGTTGTCC	EMASMKEEFTRLKEALELS	865	AAG	TTG	L	3945	1988.67	0.799469
110	GAGATGGCCTCCATGAAGGAGGAGTTCACACGCCTCAAAGAGGCGCTAGAGCTTTCC	EMASMKEEFTRLKEALELS	865	AAG	CTT	L	1111
75	GAGATGGCCTCCATGAAGGAGGAGTTCACACGCCTCAAAGAGGCGCTAGAGCTGTCC	EMASMKEEFTRLKEALELS	865	AAG	CTG	L	910
66	GAGATGGCCTCCATGAAGGAGGAGTTCACACGCCTCAAAGAGGCGCTAGAGATGTCC	EMASMKEEFTRLKEALEMS	865	AAG	ATG	M	3574	3574	1.43679
58	GAGATGGCCTCCATGAAGGAGGAGTTCACACGCCTCAAAGAGGCGCTAGAGCGGTCC	EMASMKEEFTRLKEALERS	865	AAG	CGG	R	574	375	0.150755
123	GAGATGGCCTCCATGAAGGAGGAGTTCACACGCCTCAAAGAGGCGCTAGAGAGGTCC	EMASMKEEFTRLKEALERS	865	AAG	AGG	R	176
73	GAGATGGCCTCCATGAAGGAGGAGTTCACACGCCTCAAAGAGGCGCTAGAGAGTTCC	EMASMKEEFTRLKEALESS	865	AAG	AGT	S	2498	1770	0.711562
11	GAGATGGCCTCCATGAAGGAGGAGTTCACACGCCTCAAAGAGGCGCTAGAGTCTTCC	EMASMKEEFTRLKEALESS	865	AAG	TCT	S	1864
93	GAGATGGCCTCCATGAAGGAGGAGTTCACACGCCTCAAAGAGGCGCTAGAGTCGTCC	EMASMKEEFTRLKEALESS	865	AAG	TCG	S	948
72	GAGATGGCCTCCATGAAGGAGGAGTTCACACGCCTCAAAGAGGCGCTAGAGGTTTCC	EMASMKEEFTRLKEALEVS	865	AAG	GTT	V	3741	2321.5	0.933272
50	GAGATGGCCTCCATGAAGGAGGAGTTCACACGCCTCAAAGAGGCGCTAGAGGTGTCC	EMASMKEEFTRLKEALEVS	865	AAG	GTG	V	902
78	GAGATGGCCTCCATGAAGGAGGAGTTCACACGCCTCAAAGAGGCGCTAGAGTGGTCC	EMASMKEEFTRLKEALEWS	865	AAG	TGG	W	2845	2845	1.14373
83	GAGATGGCCTCCATGAAGGAGGAGTTCACACGCCTCAAAGAGGCGCTAGAGTATTCC	EMASMKEEFTRLKEALEYS	865	AAG	TAT	Y	2204	2204	0.886035
153	GAGATGGCCTCCATGAAGGAGGAGTTCACACGCCTCAAAGAGGCGCTAGAGAAGGCT	EMASMKEEFTRLKEALEKA	866	TCC	GCT	A	6844	4208	1.69167
44	GAGATGGCCTCCATGAAGGAGGAGTTCACACGCCTCAAAGAGGCGCTAGAGAAGGCG	EMASMKEEFTRLKEALEKA	866	TCC	GCG	A	1572
128	GAGATGGCCTCCATGAAGGAGGAGTTCACACGCCTCAAAGAGGCGCTAGAGAAGTGT	EMASMKEEFTRLKEALEKC	866	TCC	TGT	C	7598	7598	3.05449
85	GAGATGGCCTCCATGAAGGAGGAGTTCACACGCCTCAAAGAGGCGCTAGAGAAGGAG	EMASMKEEFTRLKEALEKE	866	TCC	GAG	E	3130	3130	1.2583
24	GAGATGGCCTCCATGAAGGAGGAGTTCACACGCCTCAAAGAGGCGCTAGAGAAGTTT	EMASMKEEFTRLKEALEKF	866	TCC	TTT	F	12056	12056	4.84666
129	GAGATGGCCTCCATGAAGGAGGAGTTCACACGCCTCAAAGAGGCGCTAGAGAAGGGT	EMASMKEEFTRLKEALEKG	866	TCC	GGT	G	3967	3140	1.26232
3	GAGATGGCCTCCATGAAGGAGGAGTTCACACGCCTCAAAGAGGCGCTAGAGAAGGGG	EMASMKEEFTRLKEALEKG	866	TCC	GGG	G	2313
29	GAGATGGCCTCCATGAAGGAGGAGTTCACACGCCTCAAAGAGGCGCTAGAGAAGCAT	EMASMKEEFTRLKEALEKH	866	TCC	CAT	H	485	485	0.194976
98	GAGATGGCCTCCATGAAGGAGGAGTTCACACGCCTCAAAGAGGCGCTAGAGAAGATT	EMASMKEEFTRLKEALEKI	866	TCC	ATT	I	2896	2896	1.16423
0	GAGATGGCCTCCATGAAGGAGGAGTTCACACGCCTCAAAGAGGCGCTAGAGAAGTTG	EMASMKEEFTRLKEALEKL	866	TCC	TTG	L	3435	2234.33	0.89823
118	GAGATGGCCTCCATGAAGGAGGAGTTCACACGCCTCAAAGAGGCGCTAGAGAAGCTG	EMASMKEEFTRLKEALEKL	866	TCC	CTG	L	1647
91	GAGATGGCCTCCATGAAGGAGGAGTTCACACGCCTCAAAGAGGCGCTAGAGAAGCTT	EMASMKEEFTRLKEALEKL	866	TCC	CTT	L	1621
79	GAGATGGCCTCCATGAAGGAGGAGTTCACACGCCTCAAAGAGGCGCTAGAGAAGATG	EMASMKEEFTRLKEALEKM	866	TCC	ATG	M	333	333	0.13387
59	GAGATGGCCTCCATGAAGGAGGAGTTCACACGCCTCAAAGAGGCGCTAGAGAAGAAT	EMASMKEEFTRLKEALEKN	866	TCC	AAT	N	1539	1539	0.618697
16	GAGATGGCCTCCATGAAGGAGGAGTTCACACGCCTCAAAGAGGCGCTAGAGAAGCCT	EMASMKEEFTRLKEALEKP	866	TCC	CCT	P	853	775.5	0.311761
8	GAGATGGCCTCCATGAAGGAGGAGTTCACACGCCTCAAAGAGGCGCTAGAGAAGCCG	EMASMKEEFTRLKEALEKP	866	TCC	CCG	P	698
117	GAGATGGCCTCCATGAAGGAGGAGTTCACACGCCTCAAAGAGGCGCTAGAGAAGCAG	EMASMKEEFTRLKEALEKQ	866	TCC	CAG	Q	554	554	0.222715
150	GAGATGGCCTCCATGAAGGAGGAGTTCACACGCCTCAAAGAGGCGCTAGAGAAGCGT	EMASMKEEFTRLKEALEKR	866	TCC	CGT	R	7942	4655.67	1.87164
52	GAGATGGCCTCCATGAAGGAGGAGTTCACACGCCTCAAAGAGGCGCTAGAGAAGCGG	EMASMKEEFTRLKEALEKR	866	TCC	CGG	R	3956
156	GAGATGGCCTCCATGAAGGAGGAGTTCACACGCCTCAAAGAGGCGCTAGAGAAGAGG	EMASMKEEFTRLKEALEKR	866	TCC	AGG	R	2069
27	GAGATGGCCTCCATGAAGGAGGAGTTCACACGCCTCAAAGAGGCGCTAGAGAAGTCG	EMASMKEEFTRLKEALEKS	866	TCC	TCG	S	7631	4009	1.61167
2	GAGATGGCCTCCATGAAGGAGGAGTTCACACGCCTCAAAGAGGCGCTAGAGAAGTCT	EMASMKEEFTRLKEALEKS	866	TCC	TCT	S	4071
121	GAGATGGCCTCCATGAAGGAGGAGTTCACACGCCTCAAAGAGGCGCTAGAGAAGAGT	EMASMKEEFTRLKEALEKS	866	TCC	AGT	S	325
51	GAGATGGCCTCCATGAAGGAGGAGTTCACACGCCTCAAAGAGGCGCTAGAGAAGACG	EMASMKEEFTRLKEALEKT	866	TCC	ACG	T	2798	1859.5	0.747542
96	GAGATGGCCTCCATGAAGGAGGAGTTCACACGCCTCAAAGAGGCGCTAGAGAAGACT	EMASMKEEFTRLKEALEKT	866	TCC	ACT	T	921
19	GAGATGGCCTCCATGAAGGAGGAGTTCACACGCCTCAAAGAGGCGCTAGAGAAGGTG	EMASMKEEFTRLKEALEKV	866	TCC	GTG	V	9065	7529	3.02675
119	GAGATGGCCTCCATGAAGGAGGAGTTCACACGCCTCAAAGAGGCGCTAGAGAAGGTT	EMASMKEEFTRLKEALEKV	866	TCC	GTT	V	5993
56	GAGATGGCCTCCATGAAGGAGGAGTTCACACGCCTCAAAGAGGCGCTAGAGAAGTGG	EMASMKEEFTRLKEALEKW	866	TCC	TGG	W	6358	6358	2.556
34	GAGATGGCCTCCATGAAGGAGGAGTTCACACGCCTCAAAGAGGCGCTAGAGAAGTAT	EMASMKEEFTRLKEALEKY	866	TCC	TAT	Y	1967	1967	0.790759

### Sheet: hiPSC Percents
	E848	A850	M852	K865	S866
A	0.743522	1.20624	0.542717	2.0772	1.69167
C	0.562415	0.857493		0.160805	3.05449
D	1.64021	1.52122		0.134272
E	16.2168		0.355379		1.2583
F	2.51861	2.63198	1.30373	0.802015	4.84666
G	0.448646	0.615481	0.199197	0.370253	1.26232
H	0.322414	0.77106			0.194976
I	1.76966	0.264926			1.16423
K		0.234775	0.664527
L	1.42714	1.33348	0.802618	0.799469	0.89823
M		0.534677		1.43679	0.13387
N		1.53207	1.14252		0.618697
P	0.453068	0.227539	0.358997		0.311761
Q	2.07519	0.223921			0.222715
R	0.397858	1.05408	0.139498	0.150755	1.87164
S	0.482013	1.4258	0.622717	0.711562	1.61167
T	0.522214	0.262112	0.594576		0.747542
V	1.57669	1.76363		0.933272	3.02675
W	0.859503	2.57529		1.14373	2.556
Y	3.55942	1.4384	1.35559	0.886035	0.790759
